# Lipid perturbation-activated IRE-1 modulates autophagy and lipolysis during endoplasmic reticulum stress

**DOI:** 10.1101/285379

**Authors:** Jhee Hong Koh, Lei Wang, Caroline Beaudoin-Chabot, Guillaume Thibault

## Abstract

Metabolic disorders such as obesity and nonalcoholic fatty liver disease (NAFLD) are emerging diseases that affect the global population. One facet of these disorders is attributed to the disturbance of membrane lipid composition. Perturbation of endoplasmic reticulum (ER) homeostasis through changes in membrane phospholipid composition results in activation of the unfolded protein response (UPR) and causes dramatic translational and transcriptional changes in the cell. To restore cellular homeostasis, the three highly conserved UPR transducers ATF6, IRE1, and PERK mediate cellular processes upon ER stress. The role of the UPR in proteotoxic stress caused by the accumulation of misfolded proteins is well understood but much less so under lipid perturbation-induced UPR (UPR^LP^). We found that genetically disrupted phosphatidylcholine synthesis in *C. elegans* causes, lipid perturbation, lipid droplet accumulation, and induced ER stress, all hallmarks of NAFLD. Transcriptional profiling of UPR^LP^ animals shows a unique subset of genes modulated in an UPR-dependent manner that is unaffected by proteotoxic stress (UPR^PT^). Among these, we identified autophagy genes *bec-1* and *lgg-1* and the lipid droplet-associated lipase *atgl-1* to be modulated by IRE-1. Considering the important role of lipid homeostasis and how its impairment contributes to the pathology of metabolic diseases, our data uncovers the indispensable role of a fully functional UPR program in regulating lipid homeostasis in the face of chronic ER stress and lipotoxicity.
