## Supplementary Materials for "Lipid perturbation-activated IRE-1 modulates autophagy and lipolysis during endoplasmic reticulum stress"

### Sheet: LD-induced UPR genes
Related to Figure 3B
Genes upregulated in three UPR branches during lipid perturbation
atf-6	ire-1	pek-1	atf-6 & ire-1	ire-1 & pek-1	atf-6 & pek-1	atf-6 & ire-1 & pek-1
abf-6	AC8.12	C35D10.8	ace-3	arl-13	B0252.5	aldo-2
abt-1	B0001.6	C49G7.12	aex-6	atfs-1	btb-21	alh-5
acl-13	B0024.4	clec-142	aip-1	bath-46	C04E6.5	arrd-27
B0207.9	B0205.13	E02H9.2	asm-1	C05G5.2	C09D4.2	B0350.3
B0218.7	B0348.2	F26D2.10	B0205.14	C07A12.12	C09G9.5	bbs-5
B0261.6	B0350.78	F40F8.4	B0546.3	C07B5.3	C18H2.5	best-21
B0302.5	B0403.3	F54D5.3	B0563.5	C15F1.5	C23G10.6	btb-9
C01B10.44	B0462.5	fat-1	bath-38	C33G8.2	C40H1.7	C01B4.8
C04F12.12	B0546.4	got-1.2	bca-1	C56E10.5	C47E12.9	C03B1.13
C04F12.7	B0554.5	hacd-1	btbd-10	clec-147	C50F4.2	C05B5.12
C04G2.9	C01A2.4	K03A1.4	C03F11.2	clec-17	C53A3.3	C05C12.1
C05B5.8	C03G6.17	K04C2.7	C03G6.5	clec-184	C54D10.16	C07A12.13
C09D4.1	C05D11.5	K09G1.2	C08E8.3	col-76	C55C2.4	C09G12.5
C09F9.8	C05D11.7	nhr-126	C17G10.7	col-95	DH11.2	C09H5.7
C10G11.8	C06B3.7	nspc-18	C24A1.3	cpna-4	dhs-9	C15H11.12
C13C4.7	C06E4.8	R10F2.6	C24A11.5	E03H4.8	dop-5	C17H12.8
C14F11.11	C06G3.3	T04A11.2	C25E10.12	E04F6.4	F21H7.5	C23H4.8
C16A11.7	C08E8.4	T12B3.3	C29E4.14	elo-2	F22B5.4	C29F3.7
C18B12.10	C10A4.10	tag-209	C30B5.7	F07C4.12	F25B3.4	C30F2.4
C23G10.1	C10B5.3	W03B1.9	C32D5.1	F07C6.3	F36A2.10	C33A12.4
C24A11.1	C10C5.4	Y62F5A.10	C33C12.7	F09C6.13	F36A4.3	C33H5.16
C25D7.16	C13B9.2	Y95B8A.4	C35A5.6	F10D2.10	F53F4.13	C37C3.7
C26B2.2	C13B9.3	ZC328.3	C38C10.6	F10G7.5	F56D6.13	C48B4.12
C27A7.1	C14C6.2	ZK593.2	C43F9.7	F12B6.2	F58G1.9	C50B8.1
C27D8.1	C15C7.5	ZK675.7	C49C8.2	F14B6.2	F59A1.15	C54D1.8
C28C12.1	C16D9.4		C49C8.5	F42H10.6	gar-2	cdd-1
C28D4.4	C17H11.6		C49F8.1	F44G4.7	gst-38	csp-2
C33F10.11	C18B12.2		C56G7.3	F55B12.10	hsp-70	D1044.1
C37C3.12	C18B12.4		cdka-1	fbxa-74	htas-1	D1053.3
C39F7.5	C18G1.1		cho-1	fbxc-1	ins-35	D2005.6
C43E11.5	C18H7.11		clec-63	fbxc-2	K09H9.5	deg-1
C44H9.6	C23G10.11		clp-6	fipr-12	msp-64	DY3.9
C45B11.2	C23H3.11		cmd-1	gur-5	R07E3.1	dyf-1
C45B11.9	C25F9.11		cytb-5.2	H04M03.12	R09A1.2	elo-1
C48E7.6	C25F9.14		D1046.15	inx-7	srsx-34	F10G2.1
C51E3.9	C25F9.5		D2030.12	irg-1	T04A11.1	F13B9.9
C52E4.7	C26B9.1		dmsr-8	K08D8.12	T04A6.3	F13E6.10
ceeh-1	C26D10.4		dod-19	K12C11.3	T20B12.11	F13H8.8
ckk-1	C27D8.3		efk-1	M05D6.3	twk-2	F16B12.4
clec-153	C28G1.5		emb-8	nhr-128	Y43F8B.24	F20A1.6
clec-173	C29H12.13		enu-3	nhr-90	Y73F8A.14	F20B10.3
clec-73	C30F12.1		epg-5	nhr-92	Y73F8A.35	F20G2.9
clh-1	C31H5.7		exp-2	pqn-73	ZK354.8	F21D9.2
cpn-4	C32D5.7		F01D5.1	rhgf-2		F21F3.2
cpz-2	C33A11.2		F09E5.16	sulp-5		F23D12.7
crm-1	C33H5.13		F13H6.12	T05A10.6		F25A2.1
cwp-4	C34B4.3		F13H6.8	T06E6.10		F30A10.11
D1037.5	C34D10.1		F13H8.1	T12B3.9		F33D11.2
D2007.2	C34F11.3		F14B8.6	T19C9.8		F35A5.9
D2063.4	C34F6.7		F15D4.4	T24B8.5		F35E12.10
F07B7.12	C34H4.1		F21F8.11	W02H5.8		F35H8.1
F08B12.7	C34H4.2		F21G4.1	W04E12.4		F40E3.5
F09G2.3	C35B8.4		F23D12.3	W07G4.8		F43C1.7
F10G8.8	C35E7.2		F28F5.6	wwp-1		F49C12.6
F13A7.1	C37H5.2		F35B3.7	Y34F4.5		F52E1.14
F14D2.19	C37H5.3		F35C11.6	Y38C1AA.6		F53C3.4
F17C8.3	C38C3.6		F35G2.21	Y55F3BL.4		F54H5.3
F20D6.1	C42D8.1		F36G3.3	Y82E9BR.23		F55A4.4
F20D6.10	C43C3.4		F38B7.14	zag-1		F59A7.5
F20G2.3	C44H9.4		F39B2.8	ZK622.5		F59B2.13
F22B7.9	C45E5.4		F41H10.5	ZK822.8		F59E10.3
F25H5.7	C46F11.6		F43C9.7			fbxa-21
F26B1.5	C47D2.1		F43D9.8			fbxa-44
F26B1.8	C49C3.9		F44E8.43			fbxa-90
F27C1.1	C49G7.6		F45D3.3			fbxc-23
F36H12.3	C50B8.4		F47B8.3			fbxc-54
F38A6.4	C50F4.8		F47G6.3			frpr-6
F40E12.2	C52A10.1		F53B1.6			glb-15
F41G3.5	C52B11.5		F54G2.1			glb-22
F43C9.2	C52G5.9		F55C5.16			gnrr-5
F46F11.7	C53B7.2		F55G11.4			gst-9
F46H5.7	C53C11.5		F56C4.4			H10E21.1
F47D12.7	C54F6.12		far-6			H32K21.1
F47G3.7	C54F6.15		fbxa-182			H35B03.1
F53F10.1	C54F6.5		flp-26			hke-4.1
F54C9.11	D1054.5		fog-1			ins-22
F56A11.6	DH11.5		H06I04.6			inx-4
F58H1.2	E01G6.2		H09F14.1			K02B7.3
fis-1	E04D5.4		H36N01.3			K03C7.3
flp-33	F01D5.7		hda-11			K07E12.2
glc-2	F08F3.9		ins-20			K09D9.11
glna-3	F08G12.5		insc-1			K12C11.5
gpa-12	F09A5.2		inx-10			kin-9
gsp-3	F09A5.4		K03H1.16			lbp-5
hecw-1	F09C8.2		K07C5.9			lys-2
hpo-28	F10D7.5		K07H8.9			M01H9.4
hsp-16.48	F11G11.5		K08D8.6			M04G7.2
iff-2	F13A7.11		K10C8.3			M05D6.5
ins-28	F13H10.8		K11H12.3			M117.1
K06A1.2	F15B9.6		let-413			M60.9
K07A1.4	F15D4.6		lgc-46			M7.7
K07A1.5	F16H6.10		lim-6			math-41
K07A3.3	F17C11.11		lin-44			nas-31
K07F5.20	F17H10.2		lntl-1			nhr-133
K08C9.2	F19B2.5		M01B2.6			nhr-213
K11C4.1	F20D6.8		M02E1.1			nhr-79
kin-24	F20G2.5		M04F3.4			nhr-83
lat-2	F21C10.4		M04G7.3			nspc-12
lbp-7	F21F3.6		M163.8			nspc-16
M02B1.4	F22A3.15		mai-1			oga-1
M03A8.3	F22E5.13		mev-1			ogt-1
M28.10	F22H10.2		mod-1			pef-1
M28.4	F23C8.6		nck-1			pgp-5
mab-5	F25B3.5		ncs-2			R08B4.8
mpst-4	F26A10.1		nhl-3			R09D1.12
nep-23	F32H5.3		nhr-100			R106.1
nhr-139	F33H12.7		nhr-121			R10E8.3
nspa-6	F35E12.8		nhr-134			R11D1.3
nspb-7	F37C4.5		nhr-70			rpl-37
nspc-13	F39E9.1		nmur-1			sgca-1
odr-10	F40B5.2		nspc-19			skr-20
pme-4	F40E10.6		nucb-1			sma-2
pqn-48	F40F12.9		pde-6			snt-1
R03D7.8	F41B4.1		pnk-4			srp-1
R03H10.6	F46A8.7		pqn-53			srw-85
R09E10.1	F46A9.1		prx-13			T02B11.3
R10D12.10	F47B7.2		psd-1			T02C12.5
R10E4.7	F47B8.8		ptr-13			T02D1.4
R148.7	F47G3.1		ptr-6			T03G11.3
ras-2	F47G3.4		pxl-1			T05C12.15
rmd-6	F49F1.6		R01H10.4			T07F10.6
rnh-1.1	F52G3.1		R106.5			T11B7.5
snf-11	F53C11.1		R11A5.6			T20D4.13
snf-5	F53C3.13		R12B2.7			T22G5.1
spe-11	F53F10.2		R12E2.13			T23G5.10
spe-15	F54B11.5		R13A5.9			T27A10.2
spe-26	F54E2.1		R13H4.13			T28F3.5
ssp-35	F55C12.15		R13H7.2			tag-304
sul-2	F57B10.18		ras-1			tbc-10
T01B7.8	F57B9.3		rga-5			tig-2
T01D3.6	F58B4.6		scl-5			tkr-1
T02B11.9	F59A7.2		sip-1			ttr-13
T03D8.6	F59E11.2		smf-1			ttr-21
T03F1.11	H14N18.4		snap-29			ttr-6
T04B2.8	H40L08.1		snb-1			ugt-56
T05A7.6	K01A6.8		snx-1			ulp-3
T05D4.3	K08B12.7		srsx-3			W01C9.2
T07C12.15	K08D8.4		T01C8.10			W02B12.13
T10G3.1	K08D8.7		T10E9.6			W03G9.5
T15B12.2	K08E4.3		T19D12.5			W05E10.5
T16A9.5	K09F5.6		T19E7.25			W06F12.3
T23F2.2	K10B4.3		T22F7.4			Y116A8C.29
T25C12.5	K10D3.6		T27C5.8			Y18H1A.1
tps-2	K10F12.8		T28A11.19			Y18H1A.10
ttr-7	K10G4.3		T28H10.2			Y20F4.4
uggt-2	K11D12.9		tag-299			Y37E11AL.4
W04D12.1	K11H12.4		tmbi-4			Y37F4.5
W06D11.4	K11H12.8		trpa-2			Y42G9A.2
wht-8	M02B1.2		ttr-45			Y43F8B.23
Y105C5A.24	M03D4.3		twk-1			Y44E3A.1
Y106G6H.13	M04C3.1		ubc-16			Y46D2A.1
Y111B2A.13	M60.2		ubc-3			Y46H3C.4
Y116A8B.4	R03A10.5		ugt-19			Y48A6B.7
Y119C1B.6	R03G5.6		ugt-55			Y53H1C.3
Y34B4A.10	R07G3.12		unc-79			Y64G10A.7
Y38E10A.17	R07H5.9		unc-94			Y69H2.3
Y38F1A.1	R08C7.12		vps-37			Y71H2AM.25
Y39G10AR.16	R102.5		vps-4			Y73B6A.1
Y43C5A.4	T28A11.2		W01B6.6			ZK1037.6
Y43F4A.6	W01B6.4		W03C9.6
Y45F10B.3	Y105C5B.11		W03D8.1
Y47G6A.26	Y105E8A.36		Y37A1A.2
Y48G1C.5	Y37H2A.14		Y37D8A.6
Y4C6B.4	Y39B6A.24		Y41D4A.7
Y51H4A.935	Y41D4B.15		Y43F8B.12
Y53C10A.10	Y41D4B.17		Y47G6A.13
Y53F4B.19	Y47G6A.5		Y48C3A.5
Y54F10AM.6	Y51A2B.5		Y51H4A.25
Y55B1BR.5	Y53C10A.5		Y54E5A.2
Y57G11C.6	Y53F4B.51		Y55F3BR.11
Y59C2A.1	Y60A3A.8		Y57A10B.2
Y59E9AL.6	Y69A2AR.23		Y66D12A.11
Y67D8B.5	Y69A2AR.32		Y66D12A.24
Y6E2A.8	Y71A12C.2		Y73B6BL.27
Y71H2AM.14	ZC239.14		Y76A2B.7
Y73B6BL.44	ZC239.6		ZK1010.8
Y76A2B.5	ZK1073.1		ZK1086.5
ZC581.2	ZK673.2		ZK470.4
ZK484.7	ZK795.1		ZK550.5
ZK795.2	ZK896.1		ZK822.2
ZK809.1	ZK896.5		ZK945.6
