## Supplementary Materials for "Lipid perturbation-activated IRE-1 modulates autophagy and lipolysis during endoplasmic reticulum stress"

### Sheet: Supplementary file 5
RNAi candidates		WT
		phenotype ranking***				total ranking	Positive clone?
		vector		pmt-2(RNAi)
Transcript	Gene	a	b	a	b
-	vector*	0	0	0	0	0	NO
M03A8.2	atg-2	0	0	0	0	0	NO
M7.5	atg-7	0	0	1	2	3	YES
D2007.5	atg-13	0	0	2	1	3	YES
K06A1.5	atg-16.2	0	0	0	2	2	NO
T19E7.3	bec-1	0	0	2	2	4	YES
C47E8.5	daf-21	0	0	0	0	0	NO
F37C12.2	epg-4	0	0	0	1	1	NO
Y39A1A.1	epg-6	0	0	0	0	0	NO
Y105E8B.8	ero-1**	2	2	2	2	0	NO
W02C12.3	hlh-30	0	0	0	0	0	NO
W02D3.7	lbp-5	0	0	0	2	2	NO
T22G5.2	lbp-7	0	0	0	0	0	NO
C32D5.9	lgg-1	0	0	0	0	0	NO
ZK593.6	lgg-2	0	0	2	0	2	NO
B0336.8	lgg-3	0	0	0	0	0	NO
K04A8.5	lipl-4	0	0	0	0	0	NO
C03B1.12	lmp-1	0	0	0	0	0	NO
C05D9.2	lmp-2	0	0	0	2	2	NO
F38A6.1	pha-4	0	0	2	0	2	NO
F54D11.1	pmt-2**	2	2	2	2	0	NO
K09A9.2	rab-14	0	0	0	0	0	NO
T24F1.1	raga-1	0	0	0	1	1	NO
F20D1.6	rbg-1	0	0	0	2	2	NO
Y47D3A.16	rsks-1	0	0	1	2	3	YES
M01E5.6	sepa-1	0	0	2	1	3	YES
F48C1.7	spe-11	0	0	1	0	1	NO
Y40C5A.1	sqst-2	0	0	0	0	0	NO
R06B10.5	tbc-10	0	0	0	0	0	NO
F46F11.9	trpp-8	0	0	2	1	3	YES
Y60A3A.1	unc-51	0	0	1	0	1	NO
F53F10.4	unc-108	0	0	0	0	0	NO
B0513.9	vamp-8	0	0	0	0	0	NO
ZK930.1	vps-15	0	0	2	0	2	NO
CD4.4	vps-37	0	0	0	0	0	NO
C26H9A.2	wdfy-3	0	0	2	1	3	YES
C52B11.5		0	0	0	0	0	NO
C56E6.2		0	0	0	0	0	NO
T01H3.2		0	0	0	2	2	NO
T23G11.7		0	0	2	0	2	NO
T28F4.5		0	0	0	0	0	NO
* RNAi vector control (pL4440)
**positive controls of known RNAi with severe phenotypes
***0, little difference in growth and brood size; 1, smaller brood size, sick; 2, sterile, very sick; all compared to control
